# CNV-PG: a machine-learning framework for accurate copy number variation predicting and genotyping

**DOI:** 10.1101/2020.04.13.039016

**Authors:** Taifu Wang, Jinghua Sun, Xiuqing Zhang, Wen-Jing Wang, Qing Zhou

## Abstract

**Motivation:** Copy-number variants (CNVs) are one of the major causes of genetic disorders. However, current methods for CNV calling have high false-positive rates and low concordance, and a few of them can accurately genotype CNVs.

**Results:** Here we propose CNV-PG (CNV Predicting and Genotyping), a machine-learning framework for accurately predicting and genotyping CNVs from paired-end sequencing data. CNV-PG can efficiently remove false positive CNVs from existing CNV discovery algorithms, and integrate CNVs from multiple CNV callers into a unified call set with high genotyping accuracy.

**Availability:** CNV-PG is available at https://github.com/wonderful1/CNV-PG
