## Supplemental Tables for "CNV-PG: a machine-learning framework for accurate copy number variation predicting and genotyping"

### Sheet: TableS1
Table S1 : Gold-standard CNVs data sets using by CNV-PG
	Datasets	Number of sample	Number of CNVs	Refference
CNV-P	Training set	9	138846	ref1
	Validate set 1	1	8908	ref2/ref3/ref4
	Validate set 2	1	12745	ref5
CNV-G	Training set	26	34394	ref3
	Validate set 1	1	1128	ref6
1. Chaisson, M. J. P. et al. Multi-platform discovery of haplotype-resolved structural variation in human genomes. Nat. Commun. 10, 1784 (2019)
2. Pendleton, M. et al. Assembly and diploid architecture of an individual human genome via single-molecule technologies. Nat. Methods 12, 780–786 (2015)
3. Sudmant, P. H. et al. An integrated map of structural variation in 2,504 human genomes. Nature 526, 75–81 (2015)
4. MacDonald JR, Ziman R, Yuen RK, Feuk L, Scherer SW. The database of genomic variants: a curated collection of structural variation in the human genome. Nucleic Acids Res. 2013 Oct 29. PubMed PMID: 24174537
5. Zook, J. M. et al. A robust benchmark for germline structural variant detection. bioRxiv https://doi.org/10.1101/664623 (2019)
6. Conrad D F , Pinto D , Redon R , et al. Origins and functional impact of copy number variation in the human genome[J]. Nature, 2009, 464(7289):704-712.

### Sheet: Dataset1
Table S2: Data sets For CNV-P
	sample	platform	NCBI number	mean_insert_size	insert_size_sd	median_insert_size	insert_size_median_absolute_deviation	coverage
Training sample	NA19238	ILLUMINA	SRR7782690	395	58	400.408	94.3897	29.15
	NA19239	ILLUMINA	SRR7782691	400	58	405.098	93.5334	30.86
	NA19240	ILLUMINA	SRR7782669	375	53	377.791	86.4138	32.2
	HG00512	ILLUMINA	SRR7782672	369	52	372.131	85.0929	26.82
	HG00513	ILLUMINA	SRR7782673	391	56	395.343	91.1684	24.05
	HG00514	ILLUMINA	SRR7782674	388	55	392.345	89.0435	23.14
	HG00731	ILLUMINA	SRR7782675	372	52	373.877	84.9966	25.45
	HG00732	ILLUMINA	SRR7782676	383	54	386.884	87.7075	27.01
	HG00733	ILLUMINA	SRR7782677	373	53	375.015	87.3367	26
Validation sample	NA12878	ILLUMINA	SRR7782683	380	54	384.5	88.7523	24.47
	HG002	ILLUMINA	SRR1766564,SRR1766581,SRR1766600,SRR1766553,SRR1766554,SRR1766565,SRR1766578,SRR1766598	569	95	568.178	163.82	35.41
	NA12878	BGI-500	ERP017158	343	52	341.52	81.06	37.62

### Sheet: Dataset2
Table S3: Data sets for CNV-G
	sample	gender	platform	Row data	mean_insert_size	insert_size_sd	median_insert_size	insert_size_median_absolute_deviation	coverage
Training sample	HG00096	Male	ILLUMINA	1KG phaseIII	449	75	461.606	122.627	46.5365
	HG00268	Female	ILLUMINA	1KG phaseIII	439	77	457.185	129.655	50.0996
	HG00419	Female	ILLUMINA	1KG phaseIII	401	66	414.193	110.759	42.9161
	HG00759	Female	ILLUMINA	1KG phaseIII	443	75	454.732	123.563	43.6283
	HG01051	Male	ILLUMINA	1KG phaseIII	415	74	424.621	122.284	40.2635
	HG01112	Male	ILLUMINA	1KG phaseIII	409	72	418.878	118.71	44.8517
	HG01500	Male	ILLUMINA	1KG phaseIII	439	74	455.684	123.361	47.5096
	HG01565	Male	ILLUMINA	1KG phaseIII	410	66	418.966	108.245	40.5604
	HG01583	Male	ILLUMINA	1KG phaseIII	417	68	426.248	111.369	35.6074
	HG01595	Female	ILLUMINA	1KG phaseIII	416	71	424.485	116.299	42.2413
	HG01879	Male	ILLUMINA	1KG phaseIII	428	79	439.209	130.76	46.787
	HG02568	Female	ILLUMINA	1KG phaseIII	410	76	423.211	128.601	23.8739
	HG02922	Female	ILLUMINA	1KG phaseIII	426	69	434.404	112.466	41.1639
	HG03006	Male	ILLUMINA	1KG phaseIII	418	70	430.461	115.073	46.8348
	HG03052	Female	ILLUMINA	1KG phaseIII	427	73	439.972	120.724	41.0809
	HG03642	Female	ILLUMINA	1KG phaseIII	412	75	426.54	123.921	35.6278
	HG03742	Male	ILLUMINA	1KG phaseIII	427	74	438.836	122.196	43.2235
	NA18525	Female	ILLUMINA	1KG phaseIII	464	82	483.45	137.722	50.0835
	NA18939	Female	ILLUMINA	1KG phaseIII	424	77	438.426	128.05	47.9957
	NA19017	Female	ILLUMINA	1KG phaseIII	458	76	470.043	123.815	47.1939
	NA19238	Female	ILLUMINA	1KG phaseIII	458	76	470.043	123.815	66.6309
	NA19239	Male	ILLUMINA	1KG phaseIII	570	87	576.865	147.25	65.7148
	NA19625	Female	ILLUMINA	1KG phaseIII	438	72	451.978	120.17	35.0143
	NA19648	Female	ILLUMINA	1KG phaseIII	441	74	455.927	122.598	35.95
	NA20502	Female	ILLUMINA	1KG phaseIII	453	74	465.979	122.081	38.6991
	NA20845	Male	ILLUMINA	1KG phaseIII	419	71	431.465	117.582	38.2691
Validation sample	NA12878	Female	ILLUMINA	SRR7782683	380	54	384.5	88.7523	24.47

### Sheet: CNV-P Feature
Table S4 : Features of CNV-P
Features	Description
Read depth	a log2 ratio of the mean read depth within a CNV to whole genome mean coverage
Read depth_l	Read depth within the area that 1kb to the CNV left
Read depth_r	Read depth within the area that 1kb to the CNV right
GC_cont	GC rate within a CNV
GC_cont_l	GC rate within the area that 1kb to the CNV left
GC_cont_r	GC rate within the area that 1kb to the CNV right
CNV type	CNV type(del=0;dup=1)
CNV size	The size of CNV
Qua_l	number of reads that mapping quality <10 within the area that 1kb to the CNV left
Qua_r	number of reads that mapping quality <10 within the area that 1kb to the CNV right
SR_l	number of split reads within the area that 1kb to the CNV left
SR_r	number of split reads within the area that 1kb to the CNV right
PEM_l	number of outlier pair (insert sizes outside of the median ± 3 × SD) within the area that 1kb to the CNV left
PEM_r	number of outlier pair (insert sizes outside of the median ± 3 × SD) within the area that 1kb to the CNV right
pair_l	number of not paired reads within the area that 1kb to the CNV left
pair_r	number of not paired reads within the area that 1kb to the CNV right
Note : 1. For Qua_l,Qua_r,SR_l,SR_r,PEM_l,PEM_r,pair_l,pair_r, we limited the search for +/-500bp of the start and end positions of the CNV, then normalized the number according to whole genome mean coverage
Read depth	CNV size
Read depth_l	CNV type
Read depth_r	Read depth
GC content	GC content
GC_l	Read depth_l
GC-r	GC_l
CNV type	Read depth_r
CNV size	GC-r
Qua_l	SR_l
Qua_r	Qua_l
SR_l	pair_l
SR_r	PEM_l
PEM_l	SR_r
PEM_r	Qua_r
pair_l	pair_r
pair_r	PEM_r

### Sheet: CNV-G Feature
Table S5 : Features of CNV-G
Features	Description
COV	a log2 ratio of the mean read depth to whole genome mean coverage
GC	GC rate
SR_l	the number split reads normalized to the number of total reads within the same locus
SR_r	the number split reads normalized to the number of total reads within the same locus
PEM_l	the number discordant paired-ends normalized to the number of total reads within the same locus
PEM_r	the number discordant paired-ends normalized to the number of total reads within the same locus
CNV size	The size of CNV
CNV type	CNV type(del=0;dup=1)
chromosome	the number of chromosome (1-23)
Note: 1. discordant paired-ends: insert sizes outside of the median ± 3 × SD 2. for SR and PEM, we limited the search for +/-500bp of the start and end positions of the CNV
